# The functional and structural characterization of *Xanthomonas campestris* pv. *campestris* core effector XopP revealed a new kinase activity

**DOI:** 10.1101/2022.10.27.514000

**Authors:** Konstantinos Kotsaridis, Vassiliki A. Michalopoulou, Dimitra Tsakiri, Dina Kotsifaki, Aikaterini Kefala, Nikolaos Koundourakis, Patrick H.N. Celie, Michael Kokkinidis, Panagiotis F. Sarris

## Abstract

The exocyst complex subunit protein Exo70B1 plays a crucial role in a variety of cell mechanisms including immune responses against pathogens. The calcium dependent kinase 5 (CPK5) of *Arapidopsis thaliana*, phosphorylates *At*Exo70B1 upon functional disruption. We previously reported that, the *Xanthomonas campestris* pv. *campestis* effector XopP, compromises Exo70B1 and bypasses the host’s hypersensitive response (HR), in a way that is still unclear.

Herein we designed an experimental approach based on biophysical, biochemical and molecular assays, based on structural and functional predictions, as well as, utilizing Aplhafold and DALI online servers respectively, in order to characterize the *in vivo Xcc*XopP function.

The interaction between *At*Exo70B1 and *Xcc*XopP is very stable in high temperatures, while the *At*Exo70B1 appeared to be phosphorylated at *Xcc*XopP expressing transgenic *Arabidopsis*. *Xcc*XopP reveals similarities with known mammalian kinases, and phosphorylates *At*Exo70B1 at Ser107, Ser111, Ser248, Thr309 and Thr364. Furthermore, *Xcc*XopP protects *At*Exo70B1 from AtCPK5 phosphorylation.

Together these findings show that, *Xcc*XopP is an effector, which not only functions as a novel serine/threonine kinase upon its host’s protein target *At*Exo70B1, but also protects the latter from the innate AtCPK5 phosphorylation, to bypass the host’s immune responses.
