## Supplemental Table 1 for "The functional and structural characterization of *Xanthomonas campestris* pv. *campestris* core effector XopP revealed a new kinase activity"

### Sheet: XopP phosphorylates EXO70B1
XopP phosphorylates EXO70B1 S107 residue
#1	b⁺	b²⁺	b³⁺	Seq.	y⁺	y²⁺	y³⁺	#2
1	130.04987	65.52857	44.02147	E				17
2	316.12918	158.56823	106.04791	W	1925.90132	963.45430	642.63862	16
3	483.12754	242.06741	161.71403	S-Phospho	1739.82200	870.41464	580.61219	15
4	580.18031	290.59379	194.06495	P	1572.82364	786.91546	524.94607	14
5	711.22079	356.11403	237.74511	M	1475.77088	738.38908	492.59514	13
6	782.25790	391.63259	261.42415	A	1344.73040	672.86884	448.91498	12
7	869.28993	435.14860	290.43483	S	1273.69328	637.35028	425.23595	11
8	998.33253	499.66990	333.44903	E	1186.66125	593.83427	396.22527	10
9	1126.42749	563.71738	376.14735	K	1057.61866	529.31297	353.21107	9
10	1223.48025	612.24376	408.49827	P	929.52370	465.26549	310.51275	8
11	1336.56432	668.78580	446.19296	I	832.47093	416.73911	278.16183	7
12	1393.58578	697.29653	465.20011	G	719.38687	360.19707	240.46714	6
13	1506.66984	753.83856	502.89480	I	662.36541	331.68634	221.45999	5
14	1666.70049	833.85388	556.23835	C-Carbamidomethyl	549.28134	275.14431	183.76530	4
15	1779.78456	890.39592	593.93304	L	389.25069	195.12899	130.42175	3
16	1880.83223	940.91976	627.61560	T	276.16663	138.58695	92.72706	2
17				R	175.11895	88.06311	59.04450	1
XopP phosphorylates EXO70B1 S111 residue
#1	b⁺	b²⁺	b³⁺	Seq.	y⁺	y²⁺	y³⁺	#2
1	130.04987	65.52857	44.02147	E				17
2	316.12918	158.56823	106.04791	W	1941.89623	971.45175	647.97026	16
3	403.16121	202.08424	135.05859	S	1755.81692	878.41210	585.94382	15
4	500.21397	250.61063	167.40951	P	1668.78489	834.89608	556.93315	14
5	647.24937	324.12833	216.42131	M-Oxidation	1571.73213	786.36970	524.58223	13
6	718.28649	359.64688	240.10035	A	1424.69673	712.85200	475.57043	12
7	885.28485	443.14606	295.76647	S-Phospho	1353.65961	677.33345	451.89139	11
8	1014.32744	507.66736	338.78066	E	1186.66125	593.83427	396.22527	10
9	1142.42240	571.71484	381.47899	K	1057.61866	529.31297	353.21107	9
10	1239.47517	620.24122	413.82991	P	929.52370	465.26549	310.51275	8
11	1352.55923	676.78325	451.52459	I	832.47093	416.73911	278.16183	7
12	1409.58069	705.29399	470.53175	G	719.38687	360.19707	240.46714	6
13	1522.66476	761.83602	508.22644	I	662.36541	331.68634	221.45999	5
14	1682.69541	841.85134	561.56999	C-Carbamidomethyl	549.28134	275.14431	183.76530	4
15	1795.77947	898.39337	599.26467	L	389.25069	195.12899	130.42175	3
16	1896.82715	948.91721	632.94723	T	276.16663	138.58695	92.72706	2
17				R	175.11895	88.06311	59.04450	1
XopP phosphorylates EXO70B1 S248 residue
#1	b⁺	b²⁺	b³⁺	Seq.	y⁺	y²⁺	y³⁺	#2
1	114.09134	57.54931	38.70196	L				20
2	281.08970	141.04849	94.36808	S-Phospho	2463.08978	1232.04853	821.70144	19
3	394.17376	197.59052	132.06277	I	2296.09142	1148.54935	766.03533	18
4	523.21636	262.11182	175.07697	E	2183.00736	1092.00732	728.34064	17
5	652.25895	326.63311	218.09117	E	2053.96477	1027.48602	685.32644	16
6	751.32736	376.16732	251.11397	V	1924.92217	962.96472	642.31224	15
7	888.38628	444.69678	296.80028	H	1825.85376	913.43052	609.28944	14
8	1016.48124	508.74426	339.49860	K	1688.79485	844.90106	563.60313	13
9	1147.52172	574.26450	383.17876	M	1560.69988	780.85358	520.90481	12
10	1244.57449	622.79088	415.52968	P	1429.65940	715.33334	477.22465	11
11	1430.65380	715.83054	477.55612	W	1332.60664	666.80696	444.87373	10
12	1558.71238	779.85983	520.24231	Q	1146.52732	573.76730	382.84729	9
13	1687.75497	844.38112	563.25651	E	1018.46875	509.73801	340.16110	8
14	1800.83903	900.92316	600.95120	L	889.42615	445.21671	297.14690	7
15	1929.88163	965.44445	643.96539	E	776.34209	388.67468	259.45221	6
16	2044.90857	1022.95792	682.30771	D	647.29950	324.15339	216.43802	5
17	2173.95116	1087.47922	725.32191	E	532.27255	266.63991	178.09570	4
18	2287.03523	1144.02125	763.01659	I	403.22996	202.11862	135.08150	3
19	2402.06217	1201.53472	801.35891	D	290.14590	145.57659	97.38682	2
20				R	175.11895	88.06311	59.04450	1
XopP phosphorylates EXO70B1 S308 residue
#1	b⁺	b²⁺	b³⁺	Seq.	y⁺	y²⁺	y³⁺	#2
1	100.03931	50.52329	34.01795	G-Acetyl				18
2	267.03766	134.02247	89.68407	S-Phospho	1869.94700	935.47714	623.98719	17
3	368.08534	184.54631	123.36663	T	1702.94865	851.97796	568.32107	16
4	481.16941	241.08834	161.06132	I	1601.90097	801.45412	534.63851	15
5	609.22798	305.11763	203.74751	Q	1488.81690	744.91209	496.94382	14
6	722.31205	361.65966	241.44220	L	1360.75833	680.88280	454.25763	13
7	835.39611	418.20169	279.13689	L	1247.67426	624.34077	416.56294	12
8	949.43904	475.22316	317.15120	N	1134.59020	567.79874	378.86825	11
9	1096.50745	548.75737	366.17400	F	1020.54727	510.77727	340.85394	10
10	1167.54457	584.27592	389.85304	A	873.47886	437.24307	291.83114	9
11	1282.57151	641.78939	428.19535	D	802.44174	401.72451	268.15210	8
12	1353.60862	677.30795	451.87439	A	687.41480	344.21104	229.80978	7
13	1466.69269	733.84998	489.56908	I	616.37769	308.69248	206.13075	6
14	1537.72980	769.36854	513.24812	A	503.29362	252.15045	168.43606	5
15	1650.81387	825.91057	550.94281	I	432.25651	216.63189	144.75702	4
16	1707.83533	854.42130	569.94996	G	319.17244	160.08986	107.06233	3
17	1794.86736	897.93732	598.96064	S	262.15098	131.57913	88.05518	2
18				R	175.11895	88.06311	59.04450	1
XopP phosphorylates EXO70B1 T309 residue
#1	b⁺	b²⁺	b³⁺	Seq.	y⁺	y²⁺	y³⁺	#2
1	100.03931	50.52329	34.01795	G-Acetyl				18
2	187.07133	94.03931	63.02863	S	1869.94700	935.47714	623.98719	17
3	368.08534	184.54631	123.36663	T-Phospho	1782.91498	891.96113	594.97651	16
4	481.16941	241.08834	161.06132	I	1601.90097	801.45412	534.63851	15
5	609.22798	305.11763	203.74751	Q	1488.81690	744.91209	496.94382	14
6	722.31205	361.65966	241.44220	L	1360.75833	680.88280	454.25763	13
7	835.39611	418.20169	279.13689	L	1247.67426	624.34077	416.56294	12
8	949.43904	475.22316	317.15120	N	1134.59020	567.79874	378.86825	11
9	1096.50745	548.75737	366.17400	F	1020.54727	510.77727	340.85394	10
10	1167.54457	584.27592	389.85304	A	873.47886	437.24307	291.83114	9
11	1282.57151	641.78939	428.19535	D	802.44174	401.72451	268.15210	8
12	1353.60862	677.30795	451.87439	A	687.41480	344.21104	229.80978	7
13	1466.69269	733.84998	489.56908	I	616.37769	308.69248	206.13075	6
14	1537.72980	769.36854	513.24812	A	503.29362	252.15045	168.43606	5
15	1650.81387	825.91057	550.94281	I	432.25651	216.63189	144.75702	4
16	1707.83533	854.42130	569.94996	G	319.17244	160.08986	107.06233	3
17	1794.86736	897.93732	598.96064	S	262.15098	131.57913	88.05518	2
18				R	175.11895	88.06311	59.04450	1
XopP phosphorylates EXO70B1 T364 residue
#1	b⁺	b²⁺	Seq.	y⁺	y²⁺	#2
1	115.05020	58.02874	N			8
2	244.09280	122.55004	E	926.43831	463.72279	7
3	315.12991	158.06859	A	797.39572	399.20150	6
4	414.19832	207.60280	V	726.35860	363.68294	5
5	595.21233	298.10981	T-Phospho	627.29019	314.14873	4
6	708.29640	354.65184	I	446.27618	223.64173	3
7	894.37571	447.69149	W	333.19212	167.09970	2
8			K	147.11280	74.06004	1
