## Supplemental Table 2 for "The functional and structural characterization of *Xanthomonas campestris* pv. *campestris* core effector XopP revealed a new kinase activity"

### Sheet: CPK5-EXO70B1
Checked	Confidence	Identifying Node	PSM Ambiguity	Annotated Sequence	Modifications	# Protein Groups	# Proteins	Master Protein Accessions	Protein Accessions	# Missed Cleavages	Charge	DeltaScore	DeltaCn	Rank	Search Engine Rank	m/z [Da]	MH+ [Da]	Theo. MH+ [Da]	DeltaM [ppm]	Deltam/z [Da]	Activation Type	MS Order	Isolation Interference [%]	Ion Inject Time [ms]	RT [min]	First Scan	Spectrum File	File ID	XCorr	Ions Score	Identity Strict	Identity Relaxed	Expectation Value	ptmRS: Isoform Group Report	ptmRS: Best Site Probabilities	ptmRS: Phospho Site Probabilities
TRUE	High	Sequest HT (A3)	Ambiguous	LLVPAYGsFIGR	S8(Phospho)	1	1	Exo70b1	Exo70b1	0	2	0,3776	0,0000	1	1	686,85674	1372,70621	1372,70246	2,73	0,00187	CID (Collision Induced Dissociation)	MS2	45,22148	300,000	112,3309	11417	PRO508_1DG001_L2_01.raw	F28	1,43					b1+(6): 657,40; y1+(6): 716,31; y1+(5): 659,29; y2+(6): 358,66	S8(Phospho): 99,97	Y(6)x1: 0,03; S(8)x1: 99,97
TRUE	High	Mascot (A4)	Ambiguous	LLVPAYGsFIGR	S8(Phospho)	1	1	Exo70b1	Exo70b1	0	2	0,6500	0,0000	1	1	686,85674	1372,70621	1372,70246	2,73	0,00187	CID (Collision Induced Dissociation)	MS2	45,22148	300,000	112,3309	11417	PRO508_1DG001_L2_01.raw	F28		20	13,000	13,000	0,198132887310252	b1+(6): 657,40; y1+(6): 716,31; y1+(5): 659,29; y2+(6): 358,66	S8(Phospho): 99,97	Y(6)x1: 0,03; S(8)x1: 99,97
TRUE	High	Sequest HT (A3)	Ambiguous	TLGHNEsmADDILQIFSNFDGR	S7(Phospho); M8(Oxidation)	1	1	Exo70b1	Exo70b1	0	3	0,2033	0,0000	1	1	859,38346	2576,13582	2576,11231	9,13	0,00784	CID (Collision Induced Dissociation)	MS2	29,56031	300,000	154,9685	15443	PRO508_1DG001_L2_01.raw	F28	2,46					b1+(5): 523,26; y2+(21): 1238,04; y2+(19): 1152,98	S7(Phospho): 99,22; M8(Oxidation): 100	T(1)x1: 0,78; S(7)x1: 99,22; S(17)x1: 0
TRUE	High	Mascot (A4)	Ambiguous	tLGHNESmADDILQIFSNFDGRFSR	T1(Phospho); M8(Oxidation)	1	1	Exo70b1	Exo70b1	1	3	0,5263	0,0000	1	1	989,44576	2966,32274	2966,31386	2,99	0,00296	CID (Collision Induced Dissociation)	MS2	30,36844	300,000	161,4326	16007	PRO508_1DG001_L2_01.raw	F28		19	13,000	13,000	0,224365753559039	b1+(13): 1493,60; y1+(14): 1699,89; y1+(9): 1085,51; y1+(3): 409,22; b2+(11): 634,22; y2+(18): 1074,51; y2+(13): 793,91; y2+(7): 442,72; y2+(5): 311,67	S7(Phospho): 36,55; M8(Oxidation): 100; S24(Phospho): 36,55	T(1)x1: 13,45; S(7)x1: 36,55; S(17)x1: 13,45; S(24)x1: 36,55
TRUE	High	Sequest HT (A3)	Ambiguous	NEAVtIWK	T5(Phospho)	1	1	Exo70b1	Exo70b1	0	2	1,0000	0,0000	1	1	520,74835	1040,48942	1040,48124	7,86	0,00409	CID (Collision Induced Dissociation)	MS2	59,10653	300,000	63,2255	6241	PRO508_1DG001_L2_01.raw	F28	1,49						T5(Phospho): 100	T(5): 100.0
TRUE	High	Mascot (A4)	Ambiguous	TLGHNEsmADDILQIFSNFDGRFSR	S7(Phospho); M8(Oxidation)	1	1	Exo70b1	Exo70b1	1	3	0,5263	0,0000	1	2	989,44576	2966,32274	2966,31386	2,99	0,00296	CID (Collision Induced Dissociation)	MS2	30,36844	300,000	161,4326	16007	PRO508_1DG001_L2_01.raw	F28		19	13,000	13,000	0,272870488502976	b1+(13): 1493,60; y1+(14): 1699,89; y1+(9): 1085,51; y1+(3): 409,22; b2+(11): 634,22; y2+(18): 1074,51; y2+(13): 793,91; y2+(7): 442,72; y2+(5): 311,67	S7(Phospho): 36,55; M8(Oxidation): 100; S24(Phospho): 36,55	T(1)x1: 13,45; S(7)x1: 36,55; S(17)x1: 13,45; S(24)x1: 36,55
TRUE	High	Sequest HT (A3)	Unambiguous	ALNsIDGQISR	S4(Phospho)	1	1	Exo70b1	Exo70b1	0	2	1,0000	0,0000	1	1	627,30220	1253,59712	1253,58856	6,83	0,00428	CID (Collision Induced Dissociation)	MS2	56,44022	300,000	51,2869	4951	PRO508_1DG001_L2_01.raw	F28	1,41					b1+(8): 879,36; y1+(6): 675,34; y1+(5): 560,32; y1+(4): 503,29; y1+(3): 375,24; y1+(2): 262,15	S4(Phospho): 99,45	S(4)x1: 99,45; S(10)x1: 0,55
TRUE	High	Sequest HT (A3)	Ambiguous	NEAVtIWKR	T5(Phospho)	1	1	Exo70b1	Exo70b1	1	2	1,0000	0,0000	1	1	598,80021	1196,59314	1196,58235	9,02	0,00540	CID (Collision Induced Dissociation)	MS2	77,30415	300,000	52,4226	5077	PRO508_1DG001_L2_01.raw	F28	1,50						T5(Phospho): 100	T(5): 100.0

### Sheet: CPK5-XopP-Exo70B1
Checked	Confidence	Identifying Node	PSM Ambiguity	Annotated Sequence	Modifications	# Protein Groups	# Proteins	Master Protein Accessions	Protein Accessions	# Missed Cleavages	Charge	DeltaScore	DeltaCn	Rank	Search Engine Rank	m/z [Da]	MH+ [Da]	Theo. MH+ [Da]	DeltaM [ppm]	Deltam/z [Da]	Activation Type	MS Order	Isolation Interference [%]	Ion Inject Time [ms]	RT [min]	First Scan	Spectrum File	File ID	XCorr	Ions Score	Identity Strict	Identity Relaxed	Expectation Value	ptmRS: Best Site Probabilities
TRUE	High	Sequest HT (A3)	Ambiguous	tLGHNESmADDILQIFSNFDGR	T1(Phospho); M8(Oxidation)	1	1	Exo70b1	Exo70b1	0	3		0,0067	2	2	859,37466	2576,10944	2576,11231	-1,11	-0,00096	CID (Collision Induced Dissociation)	MS2	0	300,000	152,1797	14642	PRO508_1DG001_L4_01_Recal.raw	F32	2,98					S7(Phospho): 83,13; M8(Oxidation): 100
TRUE	High	Mascot (A4)	Ambiguous	TLGHNEsmADDILQIFSNFDGR	S7(Phospho); M8(Oxidation)	1	1	Exo70b1	Exo70b1	0	3	0,0556	0,0000	1	1	859,37466	2576,10944	2576,11231	-1,11	-0,00096	CID (Collision Induced Dissociation)	MS2	0	300,000	152,1797	14642	PRO508_1DG001_L4_01_Recal.raw	F32		18	13,000	13,000	0,328062483583808	S7(Phospho): 83,13; M8(Oxidation): 100
TRUE	High	Mascot (A4)	Ambiguous	LLVPAYGsFIGR	S8(Phospho)	1	1	Exo70b1	Exo70b1	0	2	0,2222	0,0000	1	1	686,85468	1372,70208	1372,70246	-0,28	-0,00019	CID (Collision Induced Dissociation)	MS2	10,04659	300,000	112,4780	11402	PRO508_1DG001_L4_01_Recal.raw	F32		18	13,000	13,000	0,29306001559258	S8(Phospho): 98,29
TRUE	High	Mascot (A4)	Ambiguous	LLVPAyGSFIGR	Y6(Phospho)	1	1	Exo70b1	Exo70b1	0	2	0,0556	0,0000	1	1	686,85430	1372,70133	1372,70246	-0,83	-0,00057	CID (Collision Induced Dissociation)	MS2	35,43935	300,000	112,6504	11420	PRO508_1DG001_L4_01_Recal.raw	F32		18	13,000	13,000	0,28771106748942	Y6(Phospho): 50; S8(Phospho): 50
TRUE	High	Sequest HT (A3)	Ambiguous	TLGHNEsmADDILQIFSNFDGR	S7(Phospho); M8(Oxidation)	1	1	Exo70b1	Exo70b1	0	3	0,0797	0,0000	1	1	859,37451	2576,10898	2576,11231	-1,29	-0,00111	CID (Collision Induced Dissociation)	MS2	8,278883	300,000	153,3925	14718	PRO508_1DG001_L4_01_Recal.raw	F32	2,76					S7(Phospho): 81,11; M8(Oxidation): 100
TRUE	High	Sequest HT (A3)	Ambiguous	tLGHNESmADDILQIFSNFDGR	T1(Phospho); M8(Oxidation)	1	1	Exo70b1	Exo70b1	0	3	0,1640	0,0000	1	1	859,37700	2576,11646	2576,11231	1,61	0,00138	CID (Collision Induced Dissociation)	MS2	15,88068	300,000	153,2760	14706	PRO508_1DG001_L4_01_Recal.raw	F32	2,50					T1(Phospho): 79,65; M8(Oxidation): 100
TRUE	High	Sequest HT (A3)	Ambiguous	TLGHNEsmADDILQIFSNFDGR	S7(Phospho); M8(Oxidation)	1	1	Exo70b1	Exo70b1	0	3	0,0992	0,0000	1	1	859,37469	2576,10951	2576,11231	-1,09	-0,00093	CID (Collision Induced Dissociation)	MS2	7,826563	300,000	153,1885	14701	PRO508_1DG001_L4_01_Recal.raw	F32	2,52					S7(Phospho): 70,54; M8(Oxidation): 100
TRUE	High	Sequest HT (A3)	Ambiguous	TLGHNEsmADDILQIFSNFDGR	S7(Phospho); M8(Oxidation)	1	1	Exo70b1	Exo70b1	0	3		0,0321	2	2	859,37720	2576,11706	2576,11231	1,84	0,00158	CID (Collision Induced Dissociation)	MS2	9,131294	300,000	152,3370	14653	PRO508_1DG001_L4_01_Recal.raw	F32	2,11					T1(Phospho): 95,09; M8(Oxidation): 100
TRUE	High	Sequest HT (A3)	Ambiguous	tLGHNESmADDILQIFSNFDGR	T1(Phospho); M8(Oxidation)	1	1	Exo70b1	Exo70b1	0	3	0,0321	0,0000	1	1	859,37720	2576,11706	2576,11231	1,84	0,00158	CID (Collision Induced Dissociation)	MS2	9,131294	300,000	152,3370	14653	PRO508_1DG001_L4_01_Recal.raw	F32	2,18					T1(Phospho): 95,09; M8(Oxidation): 100
TRUE	High	Mascot (A4)	Ambiguous	TLGHNEsmADDILQIFSNFDGR	S7(Phospho); M8(Oxidation)	1	1	Exo70b1	Exo70b1	0	3	1,0000	0,0000	1	1	859,37720	2576,11706	2576,11231	1,84	0,00158	CID (Collision Induced Dissociation)	MS2	9,131294	300,000	152,3370	14653	PRO508_1DG001_L4_01_Recal.raw	F32		16	13,000	13,000	0,45285229014563	T1(Phospho): 95,09; M8(Oxidation): 100
TRUE	High	Sequest HT (A3)	Ambiguous	TLGHNEsmADDILQIFSNFDGR	S7(Phospho); M8(Oxidation)	1	1	Exo70b1	Exo70b1	0	3	0,0067	0,0000	1	1	859,37466	2576,10944	2576,11231	-1,11	-0,00096	CID (Collision Induced Dissociation)	MS2	0	300,000	152,1797	14642	PRO508_1DG001_L4_01_Recal.raw	F32	3,00					S7(Phospho): 83,13; M8(Oxidation): 100
TRUE	High	Sequest HT (A3)	Ambiguous	LLVPAYGsFIGR	S8(Phospho)	1	1	Exo70b1	Exo70b1	0	2	0,1275	0,0000	1	1	686,85430	1372,70133	1372,70246	-0,83	-0,00057	CID (Collision Induced Dissociation)	MS2	35,43935	300,000	112,6504	11420	PRO508_1DG001_L4_01_Recal.raw	F32	2,51					Y6(Phospho): 50; S8(Phospho): 50
TRUE	High	Sequest HT (A3)	Ambiguous	LLVPAYGsFIGR	S8(Phospho)	1	1	Exo70b1	Exo70b1	0	2	0,1467	0,0000	1	1	686,85468	1372,70208	1372,70246	-0,28	-0,00019	CID (Collision Induced Dissociation)	MS2	10,04659	300,000	112,4780	11402	PRO508_1DG001_L4_01_Recal.raw	F32	1,84					S8(Phospho): 98,29
TRUE	High	Sequest HT (A3)	Ambiguous	LLVPAYGsFIGR	S8(Phospho)	1	1	Exo70b1	Exo70b1	0	2	0,1117	0,0000	1	1	686,85893	1372,71057	1372,70246	5,91	0,00405	CID (Collision Induced Dissociation)	MS2	68,96169	300,000	108,6761	11026	PRO508_1DG001_L4_01_Recal.raw	F32	1,79					S8(Phospho): 96,99
TRUE	High	Mascot (A4)	Ambiguous	tLGHNESmADDILQIFSNFDGR	T1(Phospho); M8(Oxidation)	1	1	Exo70b1	Exo70b1	0	3	1,0000	0,0000	1	2	859,37720	2576,11706	2576,11231	1,84	0,00158	CID (Collision Induced Dissociation)	MS2	9,131294	300,000	152,3370	14653	PRO508_1DG001_L4_01_Recal.raw	F32		16	13,000	13,000	0,528392407250003	T1(Phospho): 95,09; M8(Oxidation): 100
TRUE	High	Sequest HT (A3)	Ambiguous	NEAVtIWK	T5(Phospho)	1	1	Exo70b1	Exo70b1	0	2	1,0000	0,0000	1	1	520,74795	1040,48861	1040,48124	7,09	0,00369	CID (Collision Induced Dissociation)	MS2	71,1911	300,000	63,7140	6306	PRO508_1DG001_L4_01_Recal.raw	F32	1,62					T5(Phospho): 100
TRUE	High	Sequest HT (A3)	Unambiguous	INELFKGtTTGRK	T8(Phospho)	1	1	Exo70b1	Exo70b1	2	2	0,0521	0,0000	1	1	772,89915	1544,79102	1544,78323	5,04	0,00389	CID (Collision Induced Dissociation)	MS2	71,13803	300,000	42,4798	4012	PRO508_1DG001_L4_01_Recal.raw	F32	1,92					T8(Phospho): 81,59
